# The genome of *Auriculariopsis ampla* sheds light on fruiting body development and wood-decay of bark-inhabiting fungi

**DOI:** 10.1101/550103

**Authors:** Éva Almási, Neha Sahu, Krisztina Krizsán, Balázs Bálint, Gábor M. Kovács, Brigitta Kiss, Judit Cseklye, Elodie Drula, Bernard Henrissat, István Nagy, Mansi Chovatia, Catherine Adam, Kurt LaButti, Anna Lipzen, Robert Riley, Igor V. Grigoriev, László G. Nagy

## Abstract

The Agaricomycetes are fruiting body forming fungi that produce some of the most efficient enzyme systems to degrade woody plant materials. Despite decades-long interest in the ecological and functional diversity of wood-decay types and in fruiting body development, the evolution of the genetic repertoires of both traits are incompletely known. Here, we sequenced and analyzed the genome of *Auriculariopsis ampla*, a close relative of the model species *Schizophyllum commune*. Comparative analyses of wood-decay genes in these and other 29 Agaricomycetes species revealed that the gene family composition of *A. ampla* and *S. commune* are transitional between that of white rot species and less efficient wood-degraders (brown rot, ectomycorrhizal). Rich repertoires of suberinase and tannase genes were found in both species, with tannases generally restricted to species that preferentially colonize bark-covered wood. Analyses of fruiting body transcriptomes in both *A. ampla* and *S. commune* highlighted a high rate of divergence of developmental gene expression. Several genes with conserved developmental expression were found, nevertheless, including 9 new transcription factors as well as small secreted proteins, some of which may serve as fruiting body-specific effector molecules. Taken together, the genome sequence and developmental transcriptome of *Auriculariopsis ampla* has highlighted novel aspects of wood-decay diversity and of fruiting body development in mushroom-forming fungi.
