## Supplementary Table 1. for "The genome of *Auriculariopsis ampla* sheds light on fruiting body development and wood-decay of bark-inhabiting fungi"

### Sheet: Key_for_headers
IPRID	A	B	C	D	Pvalue	FDR	Enrichment	Species	Description
IPR ID(e.g. IPR002893)	No. of IPR ID in Auramp (or Schco)(e.g. number of IPR002893 in Auramp is 117)	No of IPR ID in the 29 species which is the remaining dataset (e.g. number of IPR002893 in the remaining dataset is 1,997)	Other remaining IPR IDs in Auramp (or Schco) (e.g. number of IPR IDs other than IPR002893 in Auramp are 22,384)	Other remaining IPR IDs in 29 species (e.g. number of IPR IDs other than IPR002893 in 29 species are 681857)	P-value	FDR Corrected P-value	Overrepresented or Underrepresented	Auramp or Schco	Description/Domain composition of the IPR ID

### Sheet: Enriched_in_Both_species
IPRID	A	B	C	D	Pvalue	FDR	Enrichment	Species	Description			Auramp
IPR002893	177	1997	22384	681857	1.55e-28	9.98e-25	Over_rep	Auramp	Zinc finger; MYND-type			Schco
IPR008030	47	417	22514	683437	6.68e-12	4.79e-09	Over_rep	Auramp	NmrA-like domain			Overrepresented
IPR013087	147	2985	22414	680869	6.86e-06	0.00170316	Over_rep	Auramp	Zinc finger C2H2-type			Underrepresented
IPR016040	347	8185	22214	675669	9.19e-06	0.00211839	Over_rep	Auramp	NAD(P)-binding domain
IPR020904	69	1085	22492	682769	1.33e-06	0.0003947	Over_rep	Auramp	Short-chain dehydrogenase/reductase; conserved site
IPR023296	20	236	22541	683618	0.00025136	0.04633	Over_rep	Auramp	Glycosyl hydrolase; five-bladed beta-propellor domain
IPR031350	29	96	22532	683758	4.42e-17	1.43e-13	Over_rep	Auramp	Fungal STAND N-terminal Goodbye domain
IPR032675	691	17320	21870	666534	1.35e-06	0.0003947	Over_rep	Auramp	Leucine-rich repeat domain; L domain-like
IPR002893	159	1997	22621	681857	3.95e-21	1.27e-17	Over_rep	Schco	Zinc finger; MYND-type
IPR008030	48	417	22732	683437	2.83e-12	2.28e-09	Over_rep	Schco	NmrA-like domain
IPR013087	155	2985	22625	680869	3.68e-07	0.00013952	Over_rep	Schco	Zinc finger C2H2-type
IPR016040	343	8185	22437	675669	4.62e-05	0.0110483	Over_rep	Schco	NAD(P)-binding domain
IPR020904	70	1085	22710	682769	9.74e-07	0.0003309	Over_rep	Schco	Short-chain dehydrogenase/reductase; conserved site
IPR023296	23	236	22757	683618	1.43e-05	0.0038526	Over_rep	Schco	Glycosyl hydrolase; five-bladed beta-propellor domain
IPR031350	16	96	22764	683758	6.82e-07	0.00024443	Over_rep	Schco	Fungal STAND N-terminal Goodbye domain
IPR032675	831	17320	21949	666534	4.92e-23	3.17e-19	Over_rep	Schco	Leucine-rich repeat domain; L domain-like
IPR000254	2	625	22559	683229	6.04e-07	0.00020495	Under_rep	Auramp	Cellulose-binding domain; fungal
IPR000477	1	1083	22560	682771	3.38e-14	3.64e-11	Under_rep	Auramp	Reverse transcriptase domain
IPR001128	97	5229	22464	678625	7.27e-10	4.26e-07	Under_rep	Auramp	Cytochrome P450
IPR001245	9	1277	22552	682577	2.41e-09	1.2e-06	Under_rep	Auramp	Serine-threonine/tyrosine-protein kinase; catalytic domain
IPR006073	13	1280	22548	682574	4.53e-07	0.00017186	Under_rep	Auramp	GTP binding domain
IPR007111	4	1179	22557	682675	3.95e-12	3.19e-09	Under_rep	Auramp	NACHT nucleoside triphosphatase
IPR008906	3	486	22558	683368	0.00024438	0.04633	Under_rep	Auramp	HAT; C-terminal dimerisation domain
IPR012337	74	4911	22487	678943	2.87e-14	3.64e-11	Under_rep	Auramp	Ribonuclease H-like domain
IPR017986	144	6299	22417	677555	4.27e-06	0.00114838	Under_rep	Auramp	WD40-repeat-containing domain
IPR019775	74	3893	22487	679961	3.6e-07	0.00015502	Under_rep	Auramp	WD40 repeat; conserved site
IPR021109	32	2862	22529	680992	3.46e-13	3.19e-10	Under_rep	Auramp	Aspartic peptidase domain
IPR027417	467	20355	22094	663499	9.1e-17	1.96e-13	Under_rep	Auramp	P-loop containing nucleoside triphosphate hydrolase
IPR001584	0	1112	22561	682742	3.63e-16	5.86e-13	Under_rep	Auramp	Integrase; catalytic core
IPR005162	0	513	22561	683341	1.03e-07	4.76e-05	Under_rep	Auramp	Retrotransposon gag domain
IPR010730	0	653	22561	683201	1.05e-09	5.62e-07	Under_rep	Auramp	Heterokaryon incompatibility
IPR024983	0	810	22561	683044	7.53e-12	4.86e-09	Under_rep	Auramp	CHAT domain
IPR000254	5	625	22775	683229	9.92e-05	0.0228617	Under_rep	Schco	Cellulose-binding domain; fungal
IPR000477	7	1083	22773	682771	1.39e-08	6.89e-06	Under_rep	Schco	Reverse transcriptase domain
IPR001128	120	5229	22660	678625	2.21e-05	0.00569822	Under_rep	Schco	Cytochrome P450
IPR001245	10	1277	22770	682577	7.84e-09	4.21e-06	Under_rep	Schco	Serine-threonine/tyrosine-protein kinase; catalytic domain
IPR001584	1	1112	22779	682742	1.13e-14	1.21e-11	Under_rep	Schco	Integrase; catalytic core
IPR005162	1	513	22779	683341	2e-06	0.00064461	Under_rep	Schco	Retrotransposon gag domain
IPR006073	13	1280	22767	682574	3.35e-07	0.00013524	Under_rep	Schco	GTP binding domain
IPR007111	6	1179	22774	682675	1.78e-10	1.15e-07	Under_rep	Schco	NACHT nucleoside triphosphatase
IPR012337	72	4911	22708	678943	2.79e-15	3.6e-12	Under_rep	Schco	Ribonuclease H-like domain
IPR017986	156	6299	22624	677555	0.00014915	0.0320828	Under_rep	Schco	WD40-repeat-containing domain
IPR019775	82	3893	22698	679961	1.2e-05	0.0033608	Under_rep	Schco	WD40 repeat; conserved site
IPR021109	45	2862	22735	680992	2.06e-08	9.48e-06	Under_rep	Schco	Aspartic peptidase domain
IPR027417	492	20355	22288	663499	7.79e-14	7.18e-11	Under_rep	Schco	P-loop containing nucleoside triphosphate hydrolase
IPR008906	0	486	22780	683368	2.23e-07	9.6e-05	Under_rep	Schco	HAT; C-terminal dimerisation domain
IPR010730	0	653	22780	683201	1.1e-09	6.43e-07	Under_rep	Schco	Heterokaryon incompatibility
IPR024983	0	810	22780	683044	4.96e-12	3.55e-09	Under_rep	Schco	CHAT domain

### Sheet: Enriched_in_Auramp_pval<=0.05
IPRID	A	B	C	D	Pvalue	FDR	Enrichment	Species	Description
IPR002893	177	1997	22384	681857	1.55e-28	9.98e-25	Over_rep	Auramp	Zinc finger; MYND-type
IPR006046	10	58	22551	683796	5.88e-05	0.0122419	Over_rep	Auramp	Alpha amylase
IPR008030	47	417	22514	683437	6.68e-12	4.79e-09	Over_rep	Auramp	NmrA-like domain
IPR011333	87	1621	22474	682233	3.23e-05	0.00694919	Over_rep	Auramp	SKP1/BTB/POZ domain
IPR013087	147	2985	22414	680869	6.86e-06	0.00170316	Over_rep	Auramp	Zinc finger C2H2-type
IPR016040	347	8185	22214	675669	9.19e-06	0.00211839	Over_rep	Auramp	NAD(P)-binding domain
IPR020904	69	1085	22492	682769	1.33e-06	0.0003947	Over_rep	Auramp	Short-chain dehydrogenase/reductase; conserved site
IPR023296	20	236	22541	683618	0.00025136	0.04633	Over_rep	Auramp	Glycosyl hydrolase; five-bladed beta-propellor domain
IPR031350	29	96	22532	683758	4.42e-17	1.43e-13	Over_rep	Auramp	Fungal STAND N-terminal Goodbye domain
IPR032675	691	17320	21870	666534	1.35e-06	0.0003947	Over_rep	Auramp	Leucine-rich repeat domain; L domain-like
IPR000254	2	625	22559	683229	6.04e-07	0.00020495	Under_rep	Auramp	Cellulose-binding domain; fungal
IPR000477	1	1083	22560	682771	3.38e-14	3.64e-11	Under_rep	Auramp	Reverse transcriptase domain
IPR001128	97	5229	22464	678625	7.27e-10	4.26e-07	Under_rep	Auramp	Cytochrome P450
IPR001245	9	1277	22552	682577	2.41e-09	1.2e-06	Under_rep	Auramp	Serine-threonine/tyrosine-protein kinase; catalytic domain
IPR001680	123	5660	22438	678194	1.2e-06	0.00038847	Under_rep	Auramp	WD40 repeat
IPR001878	32	1980	22529	681874	1.06e-05	0.0023478	Under_rep	Auramp	Zinc finger; CCHC-type
IPR002401	74	3675	22487	680179	7.31e-06	0.00174559	Under_rep	Auramp	Cytochrome P450; E-class; group I
IPR006073	13	1280	22548	682574	4.53e-07	0.00017186	Under_rep	Auramp	GTP binding domain
IPR007111	4	1179	22557	682675	3.95e-12	3.19e-09	Under_rep	Auramp	NACHT nucleoside triphosphatase
IPR008266	10	1119	22551	682735	4.25e-07	0.00017151	Under_rep	Auramp	Tyrosine-protein kinase; active site
IPR008906	3	486	22558	683368	0.00024438	0.04633	Under_rep	Auramp	HAT; C-terminal dimerisation domain
IPR011047	9	844	22552	683010	8.2e-05	0.0165402	Under_rep	Auramp	Quinoprotein alcohol dehydrogenase-like superfamily
IPR011990	123	5177	22438	678677	0.00019071	0.0372804	Under_rep	Auramp	Tetratricopeptide-like helical domain
IPR012337	74	4911	22487	678943	2.87e-14	3.64e-11	Under_rep	Auramp	Ribonuclease H-like domain
IPR017986	144	6299	22417	677555	4.27e-06	0.00114838	Under_rep	Auramp	WD40-repeat-containing domain
IPR019775	74	3893	22487	679961	3.6e-07	0.00015502	Under_rep	Auramp	WD40 repeat; conserved site
IPR020472	51	2781	22510	681073	6.36e-06	0.00164175	Under_rep	Auramp	G-protein beta WD-40 repeat
IPR021109	32	2862	22529	680992	3.46e-13	3.19e-10	Under_rep	Auramp	Aspartic peptidase domain
IPR023780	6	886	22555	682968	5.1e-07	0.00018284	Under_rep	Auramp	Chromo domain
IPR027417	467	20355	22094	663499	9.1e-17	1.96e-13	Under_rep	Auramp	P-loop containing nucleoside triphosphate hydrolase
IPR001584	0	1112	22561	682742	3.63e-16	5.86e-13	Under_rep	Auramp	Integrase; catalytic core
IPR004875	0	437	22561	683417	1.62e-06	0.00045484	Under_rep	Auramp	DDE superfamily endonuclease domain
IPR005162	0	513	22561	683341	1.03e-07	4.76e-05	Under_rep	Auramp	Retrotransposon gag domain
IPR010730	0	653	22561	683201	1.05e-09	5.62e-07	Under_rep	Auramp	Heterokaryon incompatibility
IPR024983	0	810	22561	683044	7.53e-12	4.86e-09	Under_rep	Auramp	CHAT domain

### Sheet: Enriched_in_Schco_pval<=0.05
IPRID	A	B	C	D	Pvalue	FDR	Enrichment	Species	Description
IPR001810	501	9611	22279	674243	2.77e-20	5.96e-17	Over_rep	Schco	F-box domain
IPR002893	159	1997	22621	681857	3.95e-21	1.27e-17	Over_rep	Schco	Zinc finger; MYND-type
IPR006710	18	183	22762	683671	0.00010441	0.0232322	Over_rep	Schco	Glycoside hydrolase; family 43
IPR008030	48	417	22732	683437	2.83e-12	2.28e-09	Over_rep	Schco	NmrA-like domain
IPR008414	10	0	22770	683854	1.21e-15	1.95e-12	Over_rep	Schco	Hemolysin BL-binding component
IPR012597	9	35	22771	683819	9.56e-06	0.00280273	Over_rep	Schco	Fungal mating-type pheromone
IPR013087	155	2985	22625	680869	3.68e-07	0.00013952	Over_rep	Schco	Zinc finger C2H2-type
IPR016040	343	8185	22437	675669	4.62e-05	0.0110483	Over_rep	Schco	NAD(P)-binding domain
IPR020904	70	1085	22710	682769	9.74e-07	0.0003309	Over_rep	Schco	Short-chain dehydrogenase/reductase; conserved site
IPR022013	5	8	22775	683846	3.6e-05	0.00894649	Over_rep	Schco	Fungal calcium binding protein
IPR023296	23	236	22757	683618	1.43e-05	0.0038526	Over_rep	Schco	Glycosyl hydrolase; five-bladed beta-propellor domain
IPR025789	11	54	22769	683800	6.98e-06	0.00214532	Over_rep	Schco	Histone-lysine N-methyltransferase DOT1 domain
IPR031350	16	96	22764	683758	6.82e-07	0.00024443	Over_rep	Schco	Fungal STAND N-terminal Goodbye domain
IPR032675	831	17320	21949	666534	4.92e-23	3.17e-19	Over_rep	Schco	Leucine-rich repeat domain; L domain-like
IPR000254	5	625	22775	683229	9.92e-05	0.0228617	Under_rep	Schco	Cellulose-binding domain; fungal
IPR000477	7	1083	22773	682771	1.39e-08	6.89e-06	Under_rep	Schco	Reverse transcriptase domain
IPR001128	120	5229	22660	678625	2.21e-05	0.00569822	Under_rep	Schco	Cytochrome P450
IPR001245	10	1277	22770	682577	7.84e-09	4.21e-06	Under_rep	Schco	Serine-threonine/tyrosine-protein kinase; catalytic domain
IPR001584	1	1112	22779	682742	1.13e-14	1.21e-11	Under_rep	Schco	Integrase; catalytic core
IPR005162	1	513	22779	683341	2e-06	0.00064461	Under_rep	Schco	Retrotransposon gag domain
IPR006073	13	1280	22767	682574	3.35e-07	0.00013524	Under_rep	Schco	GTP binding domain
IPR007111	6	1179	22774	682675	1.78e-10	1.15e-07	Under_rep	Schco	NACHT nucleoside triphosphatase
IPR012337	72	4911	22708	678943	2.79e-15	3.6e-12	Under_rep	Schco	Ribonuclease H-like domain
IPR017986	156	6299	22624	677555	0.00014915	0.0320828	Under_rep	Schco	WD40-repeat-containing domain
IPR019775	82	3893	22698	679961	1.2e-05	0.0033608	Under_rep	Schco	WD40 repeat; conserved site
IPR021109	45	2862	22735	680992	2.06e-08	9.48e-06	Under_rep	Schco	Aspartic peptidase domain
IPR027417	492	20355	22288	663499	7.79e-14	7.18e-11	Under_rep	Schco	P-loop containing nucleoside triphosphate hydrolase
IPR002182	0	274	22780	683580	0.00022382	0.0465912	Under_rep	Schco	NB-ARC
IPR008906	0	486	22780	683368	2.23e-07	9.6e-05	Under_rep	Schco	HAT; C-terminal dimerisation domain
IPR010730	0	653	22780	683201	1.1e-09	6.43e-07	Under_rep	Schco	Heterokaryon incompatibility
IPR024983	0	810	22780	683044	4.96e-12	3.55e-09	Under_rep	Schco	CHAT domain
