## Supplementary Table 2. for "The genome of *Auriculariopsis ampla* sheds light on fruiting body development and wood-decay of bark-inhabiting fungi"

### Sheet: Auriculariopsis_mapping
Sample	Num Reads	Mapped as Proper Pair	Mapped as Broken Pair	Unmapped Reads	Counted Fragments	Uncounted Fragments
AUA_VM_R1	52248426	40019446	3865380	8363600	20009723	6114490
AUA_VM_R2	39529332	30905686	2215151	6408495	15452843	4311823
AUA_VM_R3	29798124	23527282	1830319	4440523	11763641	3135421
AUA_P1_R1	30099050	23064304	2416632	4618114	11532152	3517373
AUA_P1_R2	34981214	25360918	2988157	6632139	12680459	4810148
AUA_P1_R3	54572530	42398200	3991689	8182641	21199100	6087165
AUA_P2_R1	53220382	41557690	3939258	7723434	20778845	5831346
AUA_P2_R2	50400506	39464514	3180889	7755103	19732257	5467996
AUA_P2_R3	35875390	27745170	2526010	5604210	13872585	4065110
AUA_YFB_R1	36353714	27940694	2238551	6174469	13970347	4206510
AUA_YFB_R2	53200228	40184334	3633666	9382228	20092167	6507947
AUA_YFB_R3	69614522	51705632	6304897	11603993	25852816	8954445
AUA_FB_R1	77514308	56636214	6332782	14545312	28318107	10439047
AUA_FB_R2	41662682	31300308	2352546	8009828	15650154	5181187
AUA_FB_R3	34945862	24488272	2399599	8057991	12244136	5228795
