## Supplementary Table 4. for "The genome of *Auriculariopsis ampla* sheds light on fruiting body development and wood-decay of bark-inhabiting fungi"

### Sheet: TFs_curated_copynumber
Supplementary Table 4. Transcription factor repertoires of 31 Agaricomycetes broken down by classification.
IPR domain	Domain name	Agabi_varbisH97_2	Amamu1	Armcep1	Armga1	Armosto1	Auramp1	Bolvit1	Copci_AmutBmut1	Copmic2	Copmar1	Corgl3	Cylto1	Denbi1	Fibsp1	Fishe1	Flamvel	Galma1	Gymlu1	Hebcy2	Lacbi2	Ompol1	Paxin1	Ricme1	Pilcr1	PleosPC15_2	Plicr1	Plucer1	Ptegra1	Schco3	Trima3	Volvo1
IPR013087	Zinc finger, C2H2-type	49	98	121	150	110	130	73	77	102	57	103	144	161	110	55	64	73	123	81	83	41	95	87	84	66	81	104	66	140	64	56
IPR001138	Zn(2)-C6 fungal-type DNA-binding domain	60	64	114	145	114	111	68	55	80	66	75	177	178	164	72	59	72	122	79	89	42	73	113	87	73	93	80	90	96	79	43
IPR011991	Winged helix-turn-helix DNA-binding	28	53	34	40	30	27	58	25	35	53	88	36	62	113	28	30	80	92	32	68	22	51	43	55	26	25	40	37	36	65	26
IPR007219	Fungal_trans	40	34	92	94	90	69	42	43	45	45	38	107	125	129	54	52	44	94	49	52	48	42	74	53	42	62	46	59	61	47	40
IPR009057	Homeodomain-like	24	40	35	47	39	37	28	33	43	33	59	36	88	77	34	29	35	49	37	52	31	64	34	61	35	37	48	30	36	113	28
IPR009071	High mobility group box	14	27	38	37	35	37	22	33	36	30	20	44	47	29	31	38	30	32	16	24	17	17	29	19	20	30	22	26	45	19	19
IPR001356	Homeobox domain	8	8	16	15	14	14	8	11	21	13	9	13	15	21	11	13	9	14	12	11	10	11	12	13	13	16	14	9	18	15	9
IPR004827	bZIP_1, bZIP_2	12	15	15	15	14	15	14	13	13	15	15	25	19	16	15	14	15	21	13	20	18	12	11	14	13	13	15	15	15	14	13
IPR013088	Zinc finger, NHR/GATA-type	14	13	12	12	11	16	12	12	18	13	19	16	19	18	15	14	16	26	12	15	12	11	26	13	11	11	13	19	17	15	12
IPR000679	GATA	12	11	11	11	10	15	10	11	16	10	15	15	19	13	15	12	14	23	10	13	11	10	16	11	9	9	9	16	13	11	10
IPR003347	JmjC domain	7	7	19	10	9	9	7	8	12	9	8	10	9	17	6	11	13	14	8	13	6	8	18	18	22	11	9	7	8	21	5
IPR017930	Myb domain	8	9	9	9	9	8	8	7	9	7	7	11	14	9	8	8	8	16	8	8	11	8	7	7	10	7	7	5	7	9	9
IPR003958	Transcription factor CBF/NF-Y/archaeal histon domain	0	0	0	0	0	0	0	0	0	0	0	0	0	0	0	0	0	0	0	0	0	0	0	0	0	0	0	0	0	0	0
IPR001766	Forkhead	4	5	10	10	10	6	9	5	9	5	3	9	8	7	5	8	6	9	4	5	3	5	13	6	5	5	4	4	9	5	6
IPR000232	HSF_DNA-bind	6	8	5	5	5	4	5	4	5	4	7	8	6	3	4	4	16	4	6	4	4	4	5	4	5	4	10	4	4	4	4
IPR003163	Transcription regulator HTH, APSES-type DNA-binding domain	5	4	5	6	6	5	5	5	4	5	5	5	5	5	5	3	5	7	5	5	4	6	4	5	4	5	4	5	5	5	5
IPR001606	AT-rich interaction region	3	4	3	3	3	3	3	3	4	3	4	3	6	8	3	1	3	3	3	5	3	4	5	4	3	3	3	3	3	3	3
IPR008422	Homeobox KN domain	2	2	4	4	4	4	3	3	3	4	3	2	3	3	5	3	2	2	3	3	2	3	5	3	3	3	3	2	6	5	2
IPR000818	TEA	2	3	5	5	3	4	4	5	4	6	4	5	8	3	2	4	6	5	7	6	4	2	3	2	4	4	5	3	4	3	4
IPR010982	Lambda repressor-like, DNA-binding domain	1	3	2	2	2	2	2	3	2	3	2	2	3	2	2	2	2	2	2	2	2	2	2	2	2	2	2	2	2	2	2
IPR001083	Copper-fist	1	2	1	2	1	3	2	2	3	2	2	3	2	2	2	2	2	4	3	3	0	3	2	2	3	2	2	2	3	2	2
IPR005612	CCAAT-binding fac	2	5	2	2	2	2	2	2	3	2	2	2	2	3	2	2	3	2	2	2	2	3	2	2	2	2	2	2	2	3	2
IPR002100	transcription factor, MADS-box	2	2	1	2	2	6	3	2	2	2	5	3	5	4	2	2	6	3	2	3	2	2	2	3	2	2	3	2	4	5	2
IPR015351	LAG1, DNA binding	2	2	1	2	2	3	2	2	2	2	2	2	2	2	2	2	2	2	2	2	1	2	2	2	2	2	2	2	2	2	2
IPR008967	p53-like transcription factor, DNA-binding	2	2	1	2	2	3	2	2	2	2	2	2	2	2	2	2	2	2	2	2	1	2	2	2	2	2	2	2	2	2	2
IPR003150	DNA-binding RFX	2	2	2	2	2	2	2	2	2	2	2	2	2	3	2	2	2	2	3	2	2	2	2	2	2	2	2	2	2	2	2
IPR003349	JmjN domain	2	2	2	2	2	2	2	2	4	2	2	2	2	2	1	2	2	2	2	2	2	2	2	2	2	2	2	2	2	2	2
IPR023167	Yap1 redox domain	1	2	2	1	1	1	1	2	1	2	2	2	1	1	2	2	3	1	1	1	1	2	2	2	1	2	1	1	2	1	1
