## Supplementary Table 5. for "The genome of *Auriculariopsis ampla* sheds light on fruiting body development and wood-decay of bark-inhabiting fungi"

### Sheet: Canonical_PCDWE
Supplementary Table 5: Copy numbers normalized to proteome size for CAZymes related to Plant cell wall degradation in 31 species
Species					Agaricus bisporus var bisporus (H97) v2.0	Amanita muscaria Koide v1.0	Armillaria cepistipes B5	Armillaria gallica 21-2 v1.0	Armillaria ostoyae C18/9	Auriculariopsis ampla NL-1724 v1.0	Bolbitius vitellinus SZMC-NL-1974 v1.0	Coprinopsis cinerea AmutBmut pab1-1 v1.0	Coprinellus micaceus FP101781 v2.0	Coprinopsis marcescibilis CBS121175 v1.0	Cortinarius glaucopus AT 2004 276 v2.0	Cylindrobasidium torrendii FP15055 v1.0	Dendrothele bispora CBS 962.96 v1.0	Fibulorhizoctonia sp. CBS 109695 v1.0	Fistulina hepatica v1.0	Flammulina velutipes KACC42780	Galerina marginata v1.0	Gymnopus luxurians v1.0	Hebeloma cylindrosporum h7 v2.0	Laccaria bicolor v2.0	Omphalotus olearius	Paxillus involutus ATCC 200175 v1.0	Peniophora sp. v1.0	Piloderma croceum F 1598 v1.0	Pleurotus ostreatus PC15 v2.0	Plicaturopsis crispa v1.0	Pluteus cervinus NL-1719 v1.0	Pterula gracilis CBS309.79 v1.0	Schizophyllum commune H4-8 v3.0	Tricholoma matsutake 945 v3.0	Volvariella volvacea V23
Nutrition (BR-Brown rot, MYCH-Mycorrhizal, S/L/O-Saprotrophs/Litter decomposers/Organic matter degraders, Uncertain, WR-White rot)					S/L/O	ECM	WR	WR	WR	Uncertain	S/L/O	S/L/O	S/L/O	S/L/O	ECM	Uncertain	WR	WR	BR	WR	WR	S/L/O	ECM	ECM	WR	ECM	WR	ECM	WR	WR	Uncertain	S/L/O	Uncertain	ECM	S/L/O
Proteome Size					10438	18153	23460	25704	22705	15576	14483	14245	23559	14632	20377	13940	33645	32946	11244	12218	21461	22057	15382	23130	8171	17968	18952	21583	12330	13626	19818	12873	16319	22885	11084
Total CAZys					405	302	729	740	693	556	593	544	582	571	375	526	982	942	384	415	617	729	335	393	424	314	608	372	557	394	537	602	512	334	541
CAZy_Family	Abbreviation	Putative function/activity	Substrate(s)	Reference	Agabi_varb	Amamu1	Armcep1	Armga1	Armosto1	Auramp1	Bolvit1	Copci_Amut	Copmic2	Copmar1	Corgl3	Cylto1	Denbi1	Fibsp1	Fishe1	Flave	Galma1	Gymlu1	Hebcy2	Lacbi2	Ompol1	Paxin1	Ricme1	Pilcr1	PleosPC15	Plicr1	Plucer1	Ptegra1	Schco3	Trima3	Volvo1
Auxiliary Activity Family 1	AA1	Laccase-like multicopper oxidase	Lignin	Nagy et al 2016	0.124545	0.104666	0.110827	0.108932	0.118917	0.0577812	0.0345232	0.11934	0.0806486	0.136687	0.0392599	0.0573888	0.142666	0.112305	0.0533618	0.114585	0.0465962	0.0861405	0.0260044	0.0648508	0.110146	0.0834817	0.126636	0.106565	0.0973236	0.0440335	0.0555051	0.139828	0.036767	0.0699148	0.0992422
Auxiliary Activity Family 2	AA2	manganese peroxidase; versatile peroxidase; lignin peroxidase	Lignin	Nagy et al 2016	0.0191608	0	0.0341006	0.0311236	0.0308302	0	0	0.00702001	0.012734	0.0478403	0.0588899	0	0.0386387	0	0	0.0163693	0.107171	0.0226685	0.0195033	0.00432339	0.0734304	0	0.0949768	0.00463328	0.0729927	0.0513724	0.0807347	0.0155364	0	0	0.0631541
Auxiliary Activity Family 3	AA3	cellobiose dehydrogenase	Cellulose	Strasser K et al 2015, Murphy C et al 2011	0.354474	0.0550873	0.345269	0.311236	0.286281	0.179764	0.172616	0.2808	0.178276	0.232367	0.161947	0.164993	0.303165	0.118376	0.133404	0.212801	0.191044	0.290157	0.110519	0.0518807	0.30596	0.0389581	0.19523	0.125098	0.332522	0.139439	0.11101	0.209741	0.159323	0.0830238	0.297726
Auxiliary Activity Family 5	AA5	copper radical oxidases	Lignin	Strasser K et al 2015, Murphy C et al 2011	0.0862234	0.0220349	0.0213129	0.0194522	0.0220216	0.0128403	0.0690465	0.04212	0.025468	0.0478403	0.029445	0.0286944	0.121861	0.0515996	0.0266809	0.0572925	0.0792135	0.0453371	0.0455077	0.0475573	0.0979072	0.0222618	0.0369354	0.0231664	0.129765	0.0366946	0.0353214	0.0932184	0.0183835	0.0218484	0.0360881
Auxiliary Activity Family 8	AA8	Iron reductase domain	Cellulose	Spanikova et al 2006	0.00958038	0	0.00852515	0.00778089	0.00880863	0.0192604	0.0552372	0.04914	0.025468	0.041006	0	0.0215208	0.00297221	0.0151763	0.0266809	0.00818465	0.00465962	0.00453371	0	0	0.0244768	0	0.00527649	0.00463328	0.0081103	0.0146778	0.0100918	0.0077682	0.0183835	0	0.00902201
Auxiliary Activity Family 9	AA9	copper-dependent lytic polysaccharide monooxygenases (LPMOs)	Cellulose	Nagy et al 2016	0.105384	0.0110175	0.0937766	0.0739185	0.083682	0.147663	0.179521	0.23868	0.195254	0.287042	0.00981499	0.17934	0.0683608	0.0424938	0.0622554	0.130954	0.0885327	0.0589382	0.0195033	0.0562041	0.159099	0.0278272	0.0949768	0.00463328	0.235199	0.0660502	0.121102	0.240814	0.134812	0.00873935	0.279682
Carbohydrate Esterase Family 12	CE12	pectin acetylesterase; rhamnogalacturonan acetylesterase; acetyl xylan esterase	Hemicellulose/pectin	Floudas et al 2012,Kohler et al 2015,Floudas et al 2015	0.0191608	0	0.0213129	0.0155618	0.0176173	0.0192604	0.0207139	0.00702001	0.00424466	0.00683434	0	0.035868	0.00891663	0.00910581	0	0.0163693	0.0186385	0.0136011	0.00650111	0	0.0244768	0	0.021106	0.00463328	0.0162206	0	0	0.038841	0.0122557	0	0.00902201
Carbohydrate Esterase Family 15	CE15	4-O-methyl-glucuronoyl methylesterase	Hemicellulose/pectin	Floudas et al 2012,Floudas et al 2015	0.00958038	0	0.00852515	0.00778089	0.00880863	0.0128403	0.0621418	0.0982801	0.025468	0.102515	0	0.0071736	0.00297221	0	0	0.0163693	0	0.00906742	0	0	0.0122384	0	0.010553	0	0.0081103	0.00733891	0.0151378	0.0077682	0.0122557	0	0.00902201
Carbohydrate Esterase Family 16	CE16	acetylesterase	Pectin/polysaccharides	Floudas et al 2012,Floudas et al 2015,Nagy et al 2016	0.105384	0.0330524	0.0341006	0.0505758	0.0572561	0.0449409	0.110474	0.0351	0.012734	0.0273373	0.0343525	0.0789096	0.0891663	0.0485643	0.0622554	0.0900311	0.0326173	0.0544045	0.0325055	0.00864678	0.0734304	0.0333927	0.0685943	0.0370662	0.0729927	0.080728	0.0302755	0.0466092	0.0674061	0.026218	0.0811981
Carbohydrate Esterase Family 1	CE1	acetyl xylan esterase	Hemicellulose(xylan)	Floudas et al 2012,Floudas et al 2015,Nagy et al 2016	0.00958038	0.0220349	0.00426257	0.00389045	0.00440432	0.0577812	0.0483325	0.02808	0.00848932	0.0273373	0	0.0430416	0.0178333	0.0637407	0	0	0.00931923	0.0226685	0	0	0.0367152	0	0.010553	0.00926655	0.0162206	0.0293556	0.0100918	0.038841	0.0612783	0.00436967	0.0360881
Carbohydrate Esterase Family 4	CE4	acetyl xylan esterase; chitin deacetylase; chitooligosaccharide deacetylase; peptidoglycan GlcNAc deacetylase; peptidoglycan N-acetylmuramic acid deacetylase	Hemicellulose(xylan)	Strasser K et al 2015, Murphy C et al 2011	0.0862234	0.0385611	0.0639386	0.070028	0.0660647	0.0513611	0.117379	0.11934	0.0594253	0.109349	0.0441674	0.0932568	0.0475554	0.0637407	0.0355745	0.1064	0.0559154	0.0589382	0.0650111	0.0475573	0.061192	0.0166963	0.0422119	0.0416995	0.0892133	0.0440335	0.0655969	0.108755	0.0612783	0.0218484	0.0811981
Carbohydrate Esterase Family 5	CE5	acetyl xylan esterase; cutinase	Hemicellulose(xylan, cutin)	Floudas et al 2012,Floudas et al 2015	0.0574823	0	0	0	0	0.0256805	0.0414279	0.04212	0.012734	0.00683434	0	0.0286944	0.0297221	0.00303527	0	0.00818465	0.0279577	0.0136011	0.0195033	0.00432339	0.0122384	0	0.0158295	0	0	0	0	0.0233046	0.0122557	0	0.00902201
Carbohydrate Esterase Family 8	CE8	pectin methylesterase	Pectin(HG)	Floudas et al 2012,Kohler et al 2015,Floudas et al 2015	0.0191608	0	0.0383632	0.035014	0.0396388	0.0128403	0.0138093	0	0	0	0.0147225	0.0215208	0.0118888	0.0121411	0.0177873	0.00818465	0.0139788	0.0272022	0.0130022	0.0172936	0.0367152	0	0.021106	0.00926655	0.0162206	0.0220167	0.0100918	0.0233046	0.0122557	0.00436967	0.027066
Distantly related to plant expansins	EXPN		Non-enzymatic loosening of cell walls		0.0862234	0.0440699	0.127877	0.108932	0.105704	0.134823	0.10357	0.0702001	0.0679146	0.150355	0.0245375	0.143472	0.0743052	0.0819523	0.0889363	0.0900311	0.0652346	0.0589382	0.0650111	0.0518807	0.146861	0.0333927	0.153018	0.0555993	0.0648824	0.110084	0.0807347	0.163132	0.14094	0.0305877	0.0721761
Glycoside Hydrolase Family 105	GH105	unsaturated rhamnogalacturonyl hydrolase; d-4,5-unsaturated β-glucuronyl hydrolase; d-4,5-unsaturated α-galacturonidase	Pectin(RGI)	Kohler et al 2015	0.0191608	0	0.00852515	0.00778089	0.00880863	0.0128403	0.00690465	0	0	0	0	0.0143472	0.014861	0.00303527	0.0266809	0.0327386	0.00465962	0.00906742	0	0	0.0244768	0	0.010553	0	0.0162206	0.0146778	0.0100918	0.038841	0.0122557	0	0.018044
Glycoside Hydrolase Family 10	GH10	endo-1,4-β-xylanase; endo-1,3-β-xylanase; tomatinase; xylan endotransglycosylase	Hemicellulose(xylan)	Floudas et al 2012,Kohler et al 2015,Floudas et al 2015,Nagy et al 2016	0.0191608	0	0.0255754	0.0233427	0.0264259	0.0385208	0.19333	0.04212	0.0339573	0.0341717	0.00981499	0.0215208	0.0386387	0.0151763	0.0177873	0.00818465	0.0232981	0.0226685	0.00650111	0	0.0489536	0.00556545	0.0316589	0	0.0243309	0.0146778	0.0504592	0.0233046	0.0306391	0	0.171418
Glycoside Hydrolase Family 115	GH115	xylan α-1,2-glucuronidase; α-(4-O-methyl)-glucuronidase	Hemicellulose(xylan)	Floudas et al 2015	0.0191608	0	0.00852515	0.00778089	0.00880863	0.0192604	0.00690465	0.00702001	0.00424466	0.00683434	0	0.0071736	0.00594442	0.00910581	0.0355745	0.00818465	0.00465962	0.00453371	0	0	0.0122384	0.00556545	0.00527649	0	0.0081103	0.00733891	0.00504592	0.0155364	0.0183835	0	0.027066
Glycoside Hydrolase Family 11	GH11	endo-β-1,4-xylanase; endo-β-1,3-xylanase	Hemicellulose(xylan)	Floudas et al 2012,Kohler et al 2015,Floudas et al 2015	0.0191608	0	0.00426257	0.00389045	0.00440432	0	0.179521	0.04914	0.025468	0.020503	0	0.0071736	0.00891663	0.0151763	0	0.00818465	0.0372769	0.0181348	0	0	0	0	0.00527649	0	0.0162206	0	0	0.0155364	0.00612783	0	0
Glycoside Hydrolase Family 12	GH12	endoglucanase; xyloglucan hydrolase; β-1,3-1,4-glucanase; xyloglucan endotransglycosylase	Cellulose, Hemicellulose (xyloglucans)	Floudas et al 2012,Kohler et al 2015,Floudas et al 2015,Nagy et al 2016	0.0191608	0	0.0170503	0.0155618	0.0176173	0.00642013	0.00690465	0.00702001	0.00848932	0.00683434	0.00490749	0.0286944	0.00891663	0.0121411	0.0177873	0.00818465	0.0186385	0.0136011	0.0195033	0.0129702	0.0122384	0	0.021106	0.00926655	0.0162206	0.0146778	0	0.0233046	0.00612783	0.00436967	0.018044
Glycoside Hydrolase Family 16	GH16	xyloglucan:xyloglucosyltransferase; endo-1,3-β-glucanase; endo-1,3(4)-β-glucanase; chitin β-1,6-glucanosyltransferase; endo-β-1,4-galactosidase	Hemicellulose (xyloglucans)	Strasser K et al 2015, Murphy C et al 2011	0.229929	0.110175	0.157715	0.151727	0.180577	0.205444	0.220949	0.2106	0.18252	0.191361	0.122687	0.229555	0.231832	0.209434	0.284596	0.212801	0.111831	0.15868	0.169029	0.134025	0.318199	0.12244	0.19523	0.138998	0.243309	0.190812	0.126148	0.256351	0.214474	0.104872	0.216528
Glycoside Hydrolase Family 1	GH1	β-glucosidase; β-galactosidase; β-mannosidase; β-glucuronidase; β-xylosidase; β-D-fucosidase; phlorizin hydrolase; exo-β-1,4-glucanase; 6-phospho-β-galactosidase ; 6-phospho-β-glucosidase; strictosidine β-glucosidase (EC 3.2.1.105); lactase (EC 3.2.1.108); amygdalin β-glucosidase (EC 3.2.1.117); prunasin β-glucosidase (EC 3.2.1.118); vicianin hydrolase (EC 3.2.1.119); raucaffricine β-glucosidase;…	Cellulose, Hemicellulose (xyloglucans), Pectin	Floudas et al 2015	0.00958038	0	0.0809889	0.0544662	0.0440432	0.0128403	0.0207139	0.01404	0.012734	0.0136687	0.00981499	0.0071736	0.014861	0.00607054	0.00889363	0.0163693	0.0232981	0.0136011	0.0195033	0	0.0367152	0.0166963	0.00527649	0.00463328	0.0243309	0.0220167	0.0151378	0.0155364	0.0183835	0.00873935	0.027066
Glycoside Hydrolase Family 27	GH27	α-galactosidase; α-N-acetylgalactosaminidase; isomalto-dextranase; β-L-arabinopyranosidase; galactan:galactan galactosyltransferase	Hemicellulose(xylan, xyloglucan, galactomannan)	Floudas et al 2015	0.0383215	0.0110175	0.029838	0.0233427	0.0264259	0.0128403	0.00690465	0	0.00424466	0	0.00981499	0.0645624	0.0356665	0.0242822	0.0355745	0.0327386	0.0326173	0.0272022	0.00650111	0.00432339	0.0489536	0.0111309	0.0263824	0.0138998	0.0567721	0.0146778	0.0100918	0.0310728	0.00612783	0.00873935	0.018044
Glycoside Hydrolase Family 28	GH28	polygalacturonase; α-L-rhamnosidase; exo-polygalacturonase; exo-polygalacturonosidase; rhamnogalacturonase; rhamnogalacturonan α-1,2-galacturonohydrolase ; endo-xylogalacturonan hydrolase	Pectin(HG)	Floudas et al 2012,Kohler et al 2015,Floudas et al 2015,Nagy et al 2016	0.0574823	0	0.0852515	0.070028	0.0704691	0.0513611	0.0345232	0.02106	0.0297126	0.020503	0.0147225	0.0645624	0.0386387	0.0728465	0.0533618	0.0654772	0.0931923	0.0861405	0.0195033	0.0302637	0.0979072	0.0166963	0.0685943	0.0370662	0.0486618	0.0733891	0.0302755	0.0310728	0.0183835	0.00873935	0.027066
Glycoside Hydrolase Family 29	GH29	α-L-fucosidase; α-1,3/1,4-L-fucosidase	Hemicellulose (xyloglucan)	Floudas et al 2015	0.00958038	0	0.0170503	0.0155618	0.0132129	0.0192604	0	0	0	0	0	0.0071736	0.00594442	0.00910581	0.00889363	0.00818465	0.00465962	0.00453371	0	0	0.0122384	0.0278272	0.010553	0.00463328	0	0.00733891	0	0	0.0122557	0	0
Glycoside Hydrolase Family 2	GH2	β-galactosidase; β-mannosidase; β-glucuronidase; α-L-arabinofuranosidase; mannosylglycoprotein endo-β-mannosidase; exo-β-glucosaminidase; α-L-arabinopyranosidase; β-galacturonidase	Hemicellulose(mannans)	Floudas et al 2015	0.0191608	0.0220349	0.00852515	0.00778089	0.00880863	0.0385208	0.00690465	0.01404	0.012734	0.0136687	0.00490749	0.0215208	0.0237777	0.0364232	0.00889363	0.0163693	0.0139788	0.0181348	0.00650111	0.00864678	0.0489536	0.00556545	0.010553	0.0138998	0.0243309	0.0293556	0.00504592	0.0310728	0.0245113	0.0174787	0.018044
Glycoside Hydrolase Family 30	GH30	endo-β-1,4-xylanase; β-glucosidase; β-glucuronidase; β-xylosidase; β-fucosidase	Cellulose, Hemicellulose(xyloglucans), Pectin, AGP	Kohler et al 2015	0.0287411	0.00550873	0.0170503	0.0155618	0.0176173	0.0513611	0.0207139	0.02106	0.0212233	0.020503	0.0147225	0.0143472	0.0178333	0.0273174	0.0355745	0.00818465	0.00931923	0.0408034	0.0195033	0.0389105	0.0367152	0.0111309	0.0316589	0	0.0324412	0.0513724	0.0100918	0.0155364	0.0306391	0.00873935	0.027066
Glycoside Hydrolase Family 31	GH31	α-glucosidase; α-galactosidase; α-mannosidase; α-1,3-glucosidase	Hemicellulose(xyloglucans)	Strasser K et al 2015, Murphy C et al 2011	0.0574823	0.0275437	0.0213129	0.0233427	0.0308302	0.0256805	0.0345232	0.02106	0.00848932	0.0136687	0.0343525	0.0502152	0.0386387	0.0515996	0.0533618	0.0409232	0.0186385	0.0589382	0.0195033	0.0216169	0.0489536	0.0278272	0.0316589	0.0138998	0.0648824	0.0293556	0.0252296	0.038841	0.0245113	0.0218484	0.0541321
Glycoside Hydrolase Family 35	GH35	β-galactosidase; exo-β-glucosaminidase; exo-β-1,4-galactanase; β-1,3-galactosidase	Hemicellulose(xyloglucans), Pectin, AGPs	Floudas et al 2015	0.00958038	0.00550873	0.0213129	0.0272331	0.0264259	0.0321007	0.0138093	0	0.0169786	0.00683434	0.00490749	0.0143472	0.0178333	0.00910581	0.0266809	0.0409232	0.0465962	0.0226685	0.00650111	0.00432339	0.0489536	0.00556545	0.0263824	0.00926655	0.0324412	0.0146778	0.0302755	0.0233046	0.0245113	0.00436967	0.0360881
Glycoside Hydrolase Family 3	GH3	β-glucosidase; xylan 1,4-β-xylosidase; β-glucosylceramidase; β-N-acetylhexosaminidase	Cellulose, Pectin (RGI), Hemicellulose (xyloglucans)	Floudas et al 2012,Floudas et al 2015,Nagy et al 2016	0.076643	0.0220349	0.059676	0.0466853	0.0528518	0.0706215	0.0621418	0.04914	0.0339573	0.0341717	0.0343525	0.0502152	0.0683608	0.0637407	0.124511	0.0736618	0.0465962	0.0725393	0.0325055	0.00864678	0.122384	0.0222618	0.0527649	0.050966	0.105434	0.0733891	0.0555051	0.116523	0.0735339	0.026218	0.0992422
Glycoside Hydrolase Family 43	GH43	β-xylosidase; α-L-arabinofuranosidase; arabinanase; xylanase; galactan 1,3-β-galactosidase; α-1,2-L-arabinofuranosidase; exo-α-1,5-L-arabinofuranosidase	Hemicellulose (xylans), Pectin,AGP	Floudas et al 2012,Kohler et al 2015,Floudas et al 2015,Nagy et al 2016	0.0383215	0.0165262	0.0724638	0.0427949	0.0484475	0.121983	0.0414279	0.02808	0.025468	0.020503	0	0.136298	0.0445831	0.045529	0.0177873	0.0900311	0.0279577	0.0498708	0.0130022	0	0.0489536	0	0.110806	0.00926655	0.0648824	0.0220167	0.0252296	0.077682	0.122557	0	0.126308
Glycoside Hydrolase Family 44	GH44	endoglucanase; xyloglucanase	Cellulose	Kohler et al 2015	0.00958038	0	0	0	0	0	0.00690465	0.00702001	0.00424466	0.00683434	0	0	0	0.00607054	0	0	0.00931923	0.00453371	0	0	0	0	0	0	0.0081103	0	0.00504592	0.0077682	0	0	0.00902201
Glycoside Hydrolase Family 45	GH45	endoglucanase	Cellulose	Kohler et al 2015,Floudas et al 2015,Nagy et al 2016	0.0191608	0	0.0170503	0.0155618	0.0176173	0.0128403	0.0138093	0.00702001	0.00424466	0.00683434	0.00981499	0.0143472	0.00891663	0.0242822	0.0177873	0.00818465	0.0139788	0.00906742	0.00650111	0	0.0367152	0	0.021106	0.00463328	0.0243309	0.00733891	0.0100918	0.0310728	0.00612783	0.00436967	0.00902201
Glycoside Hydrolase Family 47	GH47	α-mannosidase	Hemicellulose(mannans)	Strasser K et al 2015, Murphy C et al 2011	0.0670627	0.0385611	0.0468883	0.0389045	0.0396388	0.0449409	0.0483325	0.0561601	0.038202	0.0546747	0.0736124	0.0502152	0.0297221	0.0182116	0.0622554	0.0572925	0.0512558	0.0544045	0.0520088	0.0475573	0.0979072	0.0389581	0.0316589	0.0277997	0.0729927	0.0366946	0.0454133	0.0621456	0.0551504	0.0305877	0.0631541
Glycoside Hydrolase Family 51	GH51	endoglucanase; endo-β-1,4-xylanase; β-xylosidase; α-L-arabinofuranosidase	Cellulose, Hemicellulose (xylan,xyloglucan, β-xylosidase)	Kohler et al 2015,Floudas et al 2015	0.00958038	0	0.0170503	0.0194522	0.0176173	0.0128403	0.0345232	0.00702001	0.00424466	0.00683434	0.00490749	0.0143472	0.071333	0.0303527	0.00889363	0.00818465	0.0279577	0.0226685	0	0	0.0244768	0.00556545	0.021106	0.00926655	0.0243309	0.0146778	0.0100918	0.0155364	0.0122557	0.00436967	0.027066
Glycoside Hydrolase Family 53	GH53	endo-β-1,4-galactanase	Pectin(RGI)	Kohler et al 2015	0.00958038	0	0.00426257	0.00389045	0.00880863	0.00642013	0.00690465	0.00702001	0.00424466	0.00683434	0	0.0215208	0.00297221	0.00303527	0.00889363	0.00818465	0.0139788	0.00453371	0.00650111	0	0.0122384	0	0.00527649	0	0.0081103	0	0.00504592	0.0077682	0.00612783	0	0.00902201
Glycoside Hydrolase Family 5	GH5	endo-β-1,4-glucanase/cellulase; endo-β-1,4-xylanase; β-glucosidase; β-mannosidase; β-glucosylceramidase; glucan β-1,3-glucosidase	Cellulose, Hemicellulsoe(xylans/galactomannans), β-1,3-glucans, AGPs	Floudas et al 2012,Floudas et al 2015,Nagy et al 2016	0.182027	0.0716135	0.0809889	0.0778089	0.0880863	0.102722	0.234758	0.18252	0.101872	0.20503	0.0883349	0.143472	0.0861941	0.17301	0.133404	0.139139	0.149108	0.131478	0.11702	0.099438	0.269245	0.116874	0.116083	0.0694991	0.170316	0.124761	0.126148	0.155364	0.0980452	0.0742845	0.18044
Glycoside Hydrolase Family 6	GH6	endoglucanase; cellobiohydrolase	Cellulose	Floudas et al 2012,Kohler et al 2015,Floudas et al 2015,Nagy et al 2016	0.00958038	0	0.00852515	0.00778089	0.00880863	0.00642013	0.0138093	0.0351	0.00424466	0.020503	0	0.0215208	0.00594442	0.00303527	0	0.00818465	0.00465962	0.00453371	0	0	0.0122384	0	0.00527649	0	0.0243309	0.0146778	0.0100918	0.0233046	0.00612783	0	0.0451101
Glycoside Hydrolase Family 74	GH74	endoglucanase; oligoxyloglucan reducing end-specific cellobiohydrolase; xyloglucanase	Cellulose, Hemicellulose (xyloglucan), Xyloglucanase	Floudas et al 2012,Kohler et al 2015,Floudas et al 2015,Nagy et al 2016	0.00958038	0	0.00852515	0.0155618	0.00880863	0.00642013	0.00690465	0.00702001	0.00424466	0.00683434	0	0.0143472	0.00594442	0.00303527	0.00889363	0.00818465	0.00931923	0.00453371	0	0	0.0122384	0	0.00527649	0	0.0243309	0.00733891	0.00504592	0	0.00612783	0	0.00902201
Glycoside Hydrolase Family 78	GH78	α-L-rhamnosidase; rhamnogalacturonan α-L-rhamnohydrolase; L-Rhap-α-1,3-D-Apif -specific α-1,3-L-rhamnosidase	Pectin(RGI)	Kohler et al 2015	0.0383215	0	0.0127877	0.0116713	0.0176173	0.0128403	0	0	0	0	0	0.0143472	0.00891663	0.0182116	0.0444682	0	0.00465962	0.0136011	0	0	0.0244768	0	0.010553	0	0.0162206	0.0220167	0.00504592	0.0233046	0.0183835	0.00873935	0
Glycoside Hydrolase Family 7	GH7	endo-β-1,4-glucanase; reducing end-acting cellobiohydrolase; chitosanase; endo-β-1,3-1,4-glucanase	Cellulose	Floudas et al 2012,Kohler et al 2015,Floudas et al 2015,Nagy et al 2016	0.00958038	0	0.0213129	0.0155618	0.0220216	0.0128403	0.0276186	0.0351	0.0297126	0.0341717	0	0.035868	0.0267499	0.0637407	0.0355745	0.0245539	0.0372769	0.031736	0.00650111	0	0.0489536	0	0.0158295	0.00463328	0.129765	0.00733891	0.0302755	0.0621456	0.0122557	0.013109	0.0992422
Glycoside Hydrolase Family 88	GH88	d-4,5-unsaturated β-glucuronyl hydrolase	Polysaccharides	Kohler et al 2015	0.00958038	0	0.0127877	0.0116713	0.00880863	0.00642013	0.00690465	0.00702001	0.00424466	0.00683434	0	0.0143472	0.00297221	0.00303527	0.00889363	0.0163693	0.00465962	0.00453371	0.00650111	0.00864678	0.0122384	0.00556545	0.00527649	0.00926655	0.0081103	0.00733891	0.00504592	0.0155364	0.00612783	0.00436967	0.00902201
Glycoside Hydrolase Family 95	GH95	α-L-fucosidase; α-1,2-L-fucosidase; α-L-galactosidase	Hemicellulose (xyloglucan)	Floudas et al 2015	0.00958038	0.00550873	0.00426257	0.00389045	0.00440432	0.0192604	0.00690465	0	0	0	0.00490749	0.0143472	0.00594442	0.00303527	0.00889363	0.00818465	0.00931923	0.00906742	0	0.00432339	0.0122384	0.00556545	0.0158295	0.00463328	0.0081103	0.0146778	0.00504592	0.0233046	0.0122557	0.00873935	0.018044
Polysaccharide Lyase Family 1	PL1	pectate lyase; exo-pectate lyase; pectin lyase	Pectin	Kohler et al 2015	0.0191608	0	0.029838	0.0233427	0.0264259	0.0449409	0.0207139	0.00702001	0.00424466	0	0	0.0860832	0.0178333	0	0.00889363	0.0409232	0.00931923	0.0181348	0	0	0.0122384	0	0.0263824	0	0.081103	0.0146778	0.0100918	0.0621456	0.0306391	0	0.0992422
Polysaccharide Lyase Family 3	PL3	pectate lyase	Pectin	Kohler et al 2015	0.00958038	0	0.0383632	0.0311236	0.0616604	0.0321007	0.00690465	0.01404	0.00424466	0.0136687	0	0.035868	0.0178333	0	0	0.0245539	0	0.00453371	0	0	0.0122384	0	0	0	0.0243309	0	0.0100918	0.0155364	0.0245113	0	0.0360881
Polysaccharide Lyase Family 4	PL4	rhamnogalacturonan endolyase	Pectin	Kohler et al 2015	0.00958038	0	0.00852515	0.00778089	0.00880863	0.0192604	0.0138093	0.01404	0.00848932	0.00683434	0	0.0215208	0.014861	0	0.00889363	0	0	0.00906742	0	0	0.0244768	0	0.0263824	0	0.0162206	0.0146778	0.00504592	0.0077682	0.0183835	0	0.018044

### Sheet: Putative_suberinases
Suberinases copy number normalized to proteome size
Species	Agaricus bisporus var bisporus (H97) v2.0	Amanita muscaria Koide v1.0	Armillaria cepistipes B5	Armillaria gallica 21-2 v1.0	Armillaria ostoyae C18/9	Auriculariopsis ampla NL-1724 v1.0	Bolbitius vitellinus SZMC-NL-1974 v1.0	Coprinopsis cinerea AmutBmut pab1-1 v1.0	Coprinopsis marcescibilis CBS121175 v1.0	Coprinellus micaceus FP101781 v2.0	Cortinarius glaucopus AT 2004 276 v2.0	Cylindrobasidium torrendii FP15055 v1.0	Dendrothele bispora CBS 962.96 v1.0	Fibulorhizoctonia sp. CBS 109695 v1.0	Fistulina hepatica v1.0	Flammulina velutipes KACC42780	Galerina marginata v1.0	Gymnopus luxurians v1.0	Hebeloma cylindrosporum h7 v2.0	Laccaria bicolor v2.0	Omphalotus olearius	Paxillus involutus ATCC 200175 v1.0	Piloderma croceum F 1598 v1.0	Pleurotus ostreatus PC15 v2.0	Plicaturopsis crispa v1.0	Pluteus cervinus NL-1719 v1.0	Pterula gracilis CBS309.79 v1.0	Peniophora sp. v1.0	Schizophyllum commune H4-8 v3.0	Tricholoma matsutake 945 v3.0	Volvariella volvacea V23
Nutrition	S/L/O	ECM	WR	WR	WR	Uncertain	S/L/O	S/L/O	S/L/O	S/L/O	ECM	Uncertain	WR	WR	BR	WR	WR	S/L/O	ECM	ECM	WR	ECM	ECM	WR	WR	Uncertain	S/L/O	WR	Uncertain	ECM	S/L/O
Proteome size	10438	18153	23460	25704	22705	15576	14483	14245	14632	23559	20377	13940	33645	32946	11244	12218	21461	22057	15382	23130	8171	17968	21583	12330	13626	19818	12873	18952	16319	22885	11084
Total CAZYs	405	302	729	740	693	556	593	544	571	582	375	526	982	942	384	415	617	729	335	393	424	314	372	557	394	537	602	608	512	334	541
Abbreviation	Agabi_varbisH97_2	Amamu1	Armcep1	Armga1	Armosto1	Auramp1	Bolvit1	Copci_Amut	Copmar1	Copmic2	Corgl3	Cylto1	Denbi1	Fibsp1	Fishe1	Flave	Galma1	Gymlu1	Hebcy2	Lacbi2	Ompol1	Paxin1	Pilcr1	PleosPC15	Plicr1	Plucer1	Ptegra1	Ricme1	Schco3	Trima3	Volvo1
AA3	0.220349	0.0330524	0.221654	0.198413	0.180577	0.0449409	0.0483325	0.21762	0.177693	0.140074	0.0539824	0.0502152	0.17536	0.00607054	0.0355745	0.130954	0.12115	0.231219	0.0455077	0.0302637	0.159099	0.0333927	0.0370662	0.251419	0.0293556	0.0403673	0.139828	0.0791473	0.0490226	0.0568058	0.216528
CE1	0	0	0	0	0	0	0.00690465	0.00702001	0.00683434	0	0	0	0	0	0	0	0	0	0	0	0	0	0	0	0	0	0.0077682	0	0	0	0
CE16	0	0	0.0170503	0.0155618	0.0176173	0.00642013	0.0138093	0.00702001	0.00683434	0.00424466	0.00490749	0.0215208	0.0237777	0.00910581	0.00889363	0.0245539	0.0232981	0.0181348	0	0	0.0122384	0.00556545	0	0.0081103	0.0146778	0.00504592	0.0233046	0.0158295	0.0245113	0.00436967	0.018044
CE3	0	0	0	0	0	0	0	0.02106	0.041006	0.0594253	0	0.0215208	0	0	0	0.0163693	0	0	0	0	0	0	0	0	0	0	0	0.00527649	0	0	0
CE5Cutinase	0.0574823	0	0	0	0	0.0256805	0.0414279	0.04212	0.00683434	0.012734	0	0.0286944	0.0297221	0.00303527	0	0	0.0279577	0.0136011	0.0195033	0.00432339	0	0	0	0	0	0	0.0233046	0.0158295	0.0122556	0	0.00902201
EXPNCerato-platanin	0.00958038	0.0110175	0.0213129	0.0194522	0.0220216	0.0321007	0.0276186	0.0351	0.0341717	0.0169787	0.0147225	0.0215208	0.0148611	0.0242822	0.0533618	0.0163693	0.00465962	0.0362697	0.00650111	0.00432339	0.0489536	0.0278273	0.00926655	0.0648824	0.0293556	0.0201837	0.0233046	0.0263824	0.0306391	0.00873935	0.018044
GH10	0.0191608	0	0.0255754	0.0233427	0.0264259	0.0385208	0.144998	0.04212	0.0341717	0.0339573	0.00981499	0.0215208	0.0386387	0.0121411	0.0177873	0.0245539	0.0419365	0.0226685	0.00650111	0	0.0489536	0.00556545	0	0.0243309	0.0146778	0.0504592	0.0233046	0.0316589	0.0306391	0	0.18044
GH16	0.00958038	0	0.00426257	0.00389045	0.00440432	0.0128403	0	0.00702001	0.00683434	0.00424466	0	0.0286944	0	0.0121411	0	0	0	0.00453371	0.00650111	0	0.0122384	0	0	0	0	0	0.0155364	0	0.00612783	0	0
GH2	0	0	0	0	0	0.0128403	0	0	0	0	0	0.0071736	0	0	0	0	0	0	0	0	0	0	0	0	0	0	0.0077682	0	0.00612783	0	0
GH3	0.0191608	0.0110175	0.0170503	0.0116713	0.0132129	0.0256805	0.0207139	0.02808	0.020503	0.012734	0.01963	0.0215208	0.0386387	0.033388	0.0978299	0.0245539	0.0232981	0.0498708	0.0130022	0.00864678	0.0489536	0.0111309	0.0370662	0.0405515	0.0366945	0.0302755	0.0310728	0.0211059	0.0245113	0.00436967	0.0360881
GH31	0.0287411	0.0110175	0.00426257	0.00778089	0.00880863	0.0128403	0.0207139	0.01404	0.00683434	0.00424466	0.0343525	0.0071736	0.0237777	0.0515996	0.0177873	0.0163693	0.00931923	0.0453371	0.0130022	0.0432339	0.0244768	0.0222618	0.00926655	0.0243309	0.0146778	0.0100918	0.0155364	0.0158295	0.0122556	0.013109	0.018044
GH43	0.00958038	0	0.00426257	0.00389045	0.00440432	0.00642013	0.00690465	0.00702001	0.00683434	0.00424466	0	0.0215208	0.00297221	0	0	0	0	0.00453371	0	0	0.0122384	0	0	0.0081103	0.00733891	0.00504592	0.0233046	0.00527649	0.00612783	0	0.00902201
Other extracellular esterases	0.143706	0.0550873	0.0980392	0.124494	0.127725	0.102722	0.110474	0.11934	0.164024	0.0976272	0.0637974	0.150646	0.205082	0.200328	0.168979	0.0900311	0.144448	0.181348	0.0910155	0.0605274	0.159099	0.228183	0.152898	0.170316	0.124761	0.0908265	0.201973	0.168848	0.116429	0.0174787	0.108264
Other genes	0.0191608	0.00550873	0.00426257	0.00389045	0.00440432	0	0.0276186	0	0	0	0	0.0071736	0.0178333	0.0121411	0	0.0245539	0.0465962	0.0181348	0.00650111	0.00432339	0.0122384	0	0.00463328	0.0162206	0	0.0151378	0.0233046	0.00527649	0	0.00873935	0.00902201

### Sheet: Putative_tannases
Tannases copy number normalized to proteome size
Species	Agaricus bisporus var bisporus (H97) v2.0	Amanita muscaria Koide v1.0	Armillaria cepistipes B5	Armillaria gallica 21-2 v1.0	Armillaria ostoyae C18/9	Auriculariopsis ampla NL-1724 v1.0	Bolbitius vitellinus SZMC-NL-1974 v1.0	Coprinopsis cinerea AmutBmut pab1-1 v1.0	Coprinopsis marcescibilis CBS121175 v1.0	Coprinellus micaceus FP101781 v2.0	Cortinarius glaucopus AT 2004 276 v2.0	Cylindrobasidium torrendii FP15055 v1.0	Dendrothele bispora CBS 962.96 v1.0	Fibulorhizoctonia sp. CBS 109695 v1.0	Fistulina hepatica v1.0	Flammulina velutipes KACC42780	Galerina marginata v1.0	Gymnopus luxurians v1.0	Hebeloma cylindrosporum h7 v2.0	Laccaria bicolor v2.0	Omphalotus olearius	Paxillus involutus ATCC 200175 v1.0	Piloderma croceum F 1598 v1.0	Pleurotus ostreatus PC15 v2.0	Plicaturopsis crispa v1.0	Pluteus cervinus NL-1719 v1.0	Pterula gracilis CBS309.79 v1.0	Peniophora sp. v1.0	Schizophyllum commune H4-8 v3.0	Tricholoma matsutake 945 v3.0	Volvariella volvacea V23
Nutrition	S/L/O	ECM	WR	WR	WR	Uncertain	S/L/O	S/L/O	S/L/O	S/L/O	ECM	Uncertain	WR	WR	BR	WR	WR	S/L/O	ECM	ECM	WR	ECM	ECM	WR	WR	Uncertain	S/L/O	WR	Uncertain	ECM	S/L/O
Abbreviation	Agabi_varb	Amamu1	Armcep1	Armga1	Armosto1	Auramp1	Bolvit1	Copci_Amut	Copmar1	Copmic2	Corgl3	Cylto1	Denbi1	Fibsp1	Fishe1	Flave	Galma1	Gymlu1	Hebcy2	Lacbi2	Ompol1	Paxin1	Pilcr1	PleosPC15	Plicr1	Plucer1	Ptegra1	Ricme1	Schco3	Trima3	Volvo1
Tannases (IPR011118: Tannase feruloyl esterase)	0	0	0	0	0	0.0385208	0	0	0	0	0	0	0.0743053	0.00303527	0.0533618	0	0	0.0453371	0	0	0.0244768	0	0	0	0.0146778	0	0.0310728	0.010553	0.0183835	0	0

### Sheet: Figure 1_Changes in species pos
For better visibility of the species in Figure 1b, few species were moved as follows. All the original Phylogenetic PCA plots can be found in Supplementary Figure 5
Cellulases	Schco moved slightly to left	Paxin moved upwards a bit.
Ligninases	Fibsp moved up a bit	Fishe moved down	Cylto moved up	Armga moved to right	Pilcr moved down
Suberinases	Ompol moved up	Flave moved down	Volvo moved right	Armga moved left
